# Rolling out *plaque-2-sequence*: a single plaque sequencing approach enabling rapid, low-cost sequencing of phages directly from plaques

**DOI:** 10.1101/2025.11.01.684647

**Authors:** Slawomir Michniewski, Rebecca Glenny, Andrew Kinsella, Kane Porter, Kayne Wright, Sophie Harrison, Nzubechukwu Ugokwe, Amani Alrashidi, Srwa.J. Rashid, Chisomaga Eke, Jack C.D. Lee, Faizal Patel, Theo Josephs, Arezoo Pedramfar, Max Coleman, Hasanain F.Y Al-Dahash, Gibson A. Sabuholo, Navodya S. Roemer, Hannah Sampson, Gerald N. Misol, Branko Rihtman, David J. Scanlan, Elspeth Smith, Graham Stafford, Willem van Schaik, Richard J. Puxty, Edouard Galyov, Martha R. J. Clokie, Spyridon Megremis, Andrew Millard

## Abstract

Rapid, accurate, and scalable sequencing of bacteriophage genomes is critical to advance phage therapy, build phage biobanks and understand phage genomic diversity. Current methods are based on sequencing and assembling complete bacteriophage genomes using short- or long-read technologies. However, current protocols require large DNA input and are cost prohibitive which limits their application to phage collections that typically are large and have low-biomass.

In order to address this we have developed *plaque-2-sequence*, a robust and cost-effective workflow for high-throughput phage genome sequencing that will transform the speed and cost of attaining phage genomes. *Plaque-2-sequence* combines low-input transposase-based library preparation, amplification, nanopore sequencing and optimised assembly steps tailored to phage genomes. We applied the method to phages isolated on seven genetically diverse bacterial hosts; *Escherichia*, *Pseudomonas, Synechococcus, Enterococcus, Klebsiella , Serratia* and *Enterobacter.* High quality genome assemblies were validated using CheckV and benchmarking against previously sequenced phage isolates. Compared to standard Illumina sequencing, plaque-2-sequence offers ∼10-fold savings in sequencing price for individual labs. Furthermore, it substantially decreases the time required to produce a phage genome, once a plaque is obtained.

Offering the ability to routinely obtain hundreds of phage genome sequences a week, with minimal hands-on time. Plaque-2-sequence enables systematic genomic characterisation of phage isolates, facilitating taxonomic classification, for the development of large scale phage biobanks.

**Impact Statement:** Here we have optimised a method for high-throughput sequencing of bacteriophage genomes from single plaques (plaque-2-sequence). We present a robust, high-throughput and cost-effective workflow. Plaque-2-sequence combines low-input transposase-based library preparation, amplification, nanopore sequencing and optimised assembly steps tailored to phage genomes. We demonstrate the scalability of this approach by sequencing over 100 phages from multiple bacterial hosts. This marks a step-change for the field, allowing phage genome sequencing to keep pace with phage isolation rates, and transforming how rapidly we can explore and understand phage genomic diversity.
