## Supplementary Table for "Rolling out *plaque-2-sequence*: a single plaque sequencing approach enabling rapid, low-cost sequencing of phages directly from plaques"

### Sheet: TableS1
Accessions used for in silico assembly
HQ711985
MT783706
MN994275
BK013671
KU647627
BK068107
MN988517
BK013715
MZ462995
JQ245707
MT980839
MT771343
MW358930
BK013611
MT457475
KR136260
GU295964
MK422449
BK014122
KM236245
LC373201
MW269554
KU998249
MH179472
ON602758
KJ567043
KF787095
LC216347
JX045649
MK034952
MF403009
MH834616
OP583591
MH651185
MN102098
MK937609
MH179477
JN116822
AY940168
BK013580
MH001449
HM134276
BK013524
KC821614
MN461279
BK014211
BK014007
HM114315
MG925345
JQ182727
OP074812
OM418631
MN176220
MT675124
MH105080
KY883654
OP329100
MG592573
BK014096
MT774387
OK523999
MZ605293
KM366099
MT701587
KU686206
MW023914
BK014153
MG845683
MK305888
MH830339
LC779065
MW394391
MT774402
BK013378
KY130461
KX098389
OR822025
KX171212
BK013737
QUVN01000024
PP754928
MF612073
MK673511
AP013548
BK013584
BK013988
MN087708
BK014167
BK014204
BK014136
MH588547
KM879221
BK014168
MK433578
OK499991
LN610578
MT459794
OM867525
KX279892
KP211958
BK013427
MW325771
MT701593
ON602765
MG711466
BK014065
BK013893
KY709296
MN850591
OR338916
KY652726
KF977490
V00657
MG593800
BK013863
KP876465
MH536814
BK068098
BK013447
HQ317292
BK014129
KX925554
LC168164
KT339177
DQ398052
MH825700
KU253712
AY095314
MH727556
BK013913
KF183314
KT151956
JX412914
BK014089
BK013577
MG711467
BK013736
BK014068
OP646176
BK014081
MT774395
MH271308
OY978816
GU911303
JN564907
MT774382
MF417929
MK574078
MK524524
MZ501051
MN689778
MH744420
JF974296
BK013654
KC171646
KP881232
JN848801
OR048821
KY612839
OK562670
MT162466
JX486087
MH834607
BK013748
HE956710
KM083128
MH382836
KY705253
MG775259
MW618650
BK013992
KC460990
MT732475
MK305890
BK013914
BK014112
HQ225832
BK013487
MT104465
OQ921333
MH626557
KY045851
MT448617
MN908688
BK014124
KY464836
MT498058
KF356198
LR595862
JQ182726
MK373777
MK504444
MZ501087
JN641803
KU998235
MN234216

### Sheet: TableS2-PhagesIsolated
Phage name	Host	Genome size(bp)	Isolation source	Accession Number	Insitutue of Sequencing/Isolation
Efm_George	Enterococcus faecium E1162	162951	Yorkshire Wildlife park GPS (53.497867584228516,-1.0292609930038452)		University of Sheffield
K8P1	Enterobacter absurbriae	178162	Blackburn Meadows waster water plant GPS (53.42127990722656,-1.3997033834457397)		University of Sheffield
Kv_ Kong	Klebsiella variicola	185669	Blackburn Meadows waster water plant GPS (53.42127990722656,-1.3997033834457397)		University of Sheffield
EC80.E P1a	Enterobacter cloacae	200836	Blackburn Meadows waster water plant GPS (53.42127990722656,-1.3997033834457397)		University of Sheffield
EC80.E P1b	Enterobacter cloacae	179748	Blackburn Meadows waster water plant GPS (53.42127990722656,-1.3997033834457397)		University of Sheffield
SM58.13P1	Serratia marcescens	289505	Blackburn Meadows waster water plant GPS (53.42127990722656,-1.3997033834457397)		University of Sheffield
SM58.13P2	Serratia marcescens	268894	Blackburn Meadows waster water plant GPS (53.42127990722656,-1.3997033834457397)		University of Sheffield
RLG_105	Pseudomonas aeruginosa LEI_0034	274451		OZ317768	University of Leicester
RLG_107	Pseudomonas aeruginosa LEI_0034	279830		OZ317769	University of Leicester
RLG_110	Pseudomonas aeruginosa LEI_0034	276593		OZ318630	University of Leicester
RLG_112	Pseudomonas aeruginosa LEI_0034	37024		OZ318362	University of Leicester
RLG_113	Pseudomonas aeruginosa LEI_0034	279833		OZ318629	University of Leicester	SNP
RLG_114	Pseudomonas aeruginosa LEI_0034	279833		OZ318576	University of Leicester	SNP
RLG_117	Pseudomonas aeruginosa LEI_0034	5150		OZ319327	University of Leicester	Inovirus
RLG_121	Pseudomonas aeruginosa LEI_0034	35939		OZ319328	University of Leicester
RLG_124	Pseudomonas aeruginosa LEI_0034	36574		OZ319325	University of Leicester
RLG_126	Pseudomonas aeruginosa LEI_0034	279834		OZ318363	University of Leicester	SNP
RLG_127	Pseudomonas aeruginosa LEI_0034	279834		OZ318577	University of Leicester	SNP
RLG_128	Pseudomonas aeruginosa LEI_0034	279834		OZ318229	University of Leicester	SNP
RLG_129	Pseudomonas aeruginosa LEI_0034	279834		OZ318596	University of Leicester	SNP
RLG_131	Pseudomonas aeruginosa LEI_0034	279833		OZ318230	University of Leicester	SNP
RLG_132	Pseudomonas aeruginosa LEI_0034	37025		OZ318578	University of Leicester
RLG_133	Pseudomonas aeruginosa LEI_0034	37025		OZ318228	University of Leicester
RLG_135	Pseudomonas aeruginosa LEI_0034	279832		OZ318595	University of Leicester
RLG_137	Pseudomonas aeruginosa LEI_0034	37024		OZ318364	University of Leicester
RLG_139	Pseudomonas aeruginosa LEI_0034	279834		OZ318777	University of Leicester	SNP
RLG_146	Pseudomonas aeruginosa LEI_0034	279834		OZ318647	University of Leicester	SNP
RLG_149	Pseudomonas aeruginosa LEI_0034	11055		OZ319326	University of Leicester	Inovirus
KCP_001	Escherichia coli MG1655				University of Leicester
KCP_002	Escherichia coli MG1655			OZ346157	University of Leicester
KCP_003	Escherichia coli MG1655				University of Leicester
KCP_004	Escherichia coli MG1655			OZ346208	University of Leicester
KCP_005	Escherichia coli MG1655			OZ346159	University of Leicester
KCP_006	Escherichia coli MG1655			OZ346213	University of Leicester
KCP_007	Escherichia coli MG1655			OZ346201	University of Leicester
KCP_008	Escherichia coli MG1655			OZ346209	University of Leicester
KCP_009	Escherichia coli MG1655			OZ346226	University of Leicester
KCP_010	Escherichia coli MG1655			OZ346195	University of Leicester
KCP_011	Escherichia coli MG1655			OZ346212	University of Leicester
KCP_012	Escherichia coli MG1655			OZ346203	University of Leicester
KCP_013	Escherichia coli MG1655			OZ346152	University of Leicester
KCP_014	Escherichia coli MG1655			OZ346207	University of Leicester
KCP_015	Escherichia coli MG1655			OZ346160	University of Leicester
KCP_016	Escherichia coli MG1655			OZ346150	University of Leicester
KCP_017	Escherichia coli MG1655			OZ346196	University of Leicester
KCP_018	Escherichia coli MG1655			OZ346171	University of Leicester
KCP_019	Escherichia coli MG1655			OZ346199	University of Leicester
KCP_020	Escherichia coli MG1655			OZ346198	University of Leicester
KCP_021	Escherichia coli MG1655			OZ346192	University of Leicester
KCP_022	Escherichia coli MG1655			OZ346167	University of Leicester
KCP_023	Escherichia coli MG1655			OZ346189	University of Leicester
KCP_024	Escherichia coli MG1655			OZ346166	University of Leicester
KCP_025	Escherichia coli MG1655			OZ346164	University of Leicester
KCP_026	Escherichia coli MG1655			OZ346161	University of Leicester
KCP_027	Escherichia coli MG1655			OZ346156	University of Leicester
KCP_028	Escherichia coli MG1655			OZ346172	University of Leicester
KCP_029	Escherichia coli MG1655			OZ346158	University of Leicester
KCP_030	Escherichia coli MG1655			OZ346187	University of Leicester
KCP_031	Escherichia coli MG1655			OZ346202	University of Leicester
KCP_032	Escherichia coli MG1655				University of Leicester
KCP_033	Escherichia coli MG1655			OZ346225	University of Leicester
KCP_034	Escherichia coli MG1655			OZ346190	University of Leicester
KCP_035	Escherichia coli MG1655			OZ346149	University of Leicester
KCP_036	Escherichia coli MG1655			OZ346155	University of Leicester
KCP_037	Escherichia coli MG1655				University of Leicester
KCP_038	Escherichia coli MG1655			OZ346169	University of Leicester
KCP_039	Escherichia coli MG1655			OZ346231	University of Leicester
KCP_040	Escherichia coli MG1655			OZ346214	University of Leicester
KCP_041	Escherichia coli MG1655			OZ346218	University of Leicester
KCP_042	Escherichia coli MG1655			OZ346206	University of Leicester
KCP_043	Escherichia coli MG1655			OZ346211	University of Leicester
KCP_044	Escherichia coli MG1655			OZ346168	University of Leicester
KCP_045	Escherichia coli MG1655			OZ346170	University of Leicester
KCP_046	Escherichia coli MG1655			OZ346177	University of Leicester
KCP_047	Escherichia coli MG1655			OZ346180	University of Leicester
KCP_048	Escherichia coli MG1655				University of Leicester
KCP_049	Escherichia coli MG1655			OZ346186	University of Leicester
KCP_050	Escherichia coli MG1655			OZ346181	University of Leicester
KCP_051	Escherichia coli MG1655			OZ346219	University of Leicester
KCP_052	Escherichia coli MG1655				University of Leicester
KCP_053	Escherichia coli MG1655			OZ346194	University of Leicester
KCP_054	Escherichia coli MG1655			OZ346197	University of Leicester
KCP_055	Escherichia coli MG1655			OZ346163	University of Leicester
KCP_056	Escherichia coli MG1655			OZ346179	University of Leicester
KCP_057	Escherichia coli MG1655			OZ346176	University of Leicester
KCP_058	Escherichia coli MG1655			OZ346216	University of Leicester
KCP_059	Escherichia coli MG1655			OZ346222	University of Leicester
KCP_060	Escherichia coli MG1655			OZ346173	University of Leicester
KCP_061	Escherichia coli MG1655			OZ346193	University of Leicester
KCP_062	Escherichia coli MG1655			OZ346191	University of Leicester
KCP_063	Escherichia coli MG1655			OZ346229	University of Leicester
KCP_064	Escherichia coli MG1655			OZ346224	University of Leicester
KCP_065	Escherichia coli MG1655			OZ346184	University of Leicester
KCP_066	Escherichia coli MG1655			OZ346185	University of Leicester
KCP_067	Escherichia coli MG1655			OZ346223	University of Leicester
KCP_068	Escherichia coli MG1655			OZ346227	University of Leicester
KCP_069	Escherichia coli MG1655			OZ346228	University of Leicester
KCP_070	Escherichia coli MG1655			OZ346154	University of Leicester
KCP_071	Escherichia coli MG1655			OZ346153	University of Leicester
KCP_072	Escherichia coli MG1655			OZ346230	University of Leicester
KCP_073	Escherichia coli MG1655				University of Leicester
KCP_074	Escherichia coli MG1655			OZ346144	University of Leicester
KCP_075	Escherichia coli MG1655			OZ346217	University of Leicester
KCP_076	Escherichia coli MG1655			OZ346145	University of Leicester
KCP_077	Escherichia coli MG1655			OZ346221	University of Leicester
KCP_078	Escherichia coli MG1655			OZ346151	University of Leicester
KCP_079	Escherichia coli MG1655			OZ346147	University of Leicester
KCP_080	Escherichia coli MG1655				University of Leicester
KCP_081	Escherichia coli MG1655			OZ346146	University of Leicester
KCP_082	Escherichia coli MG1655			OZ346220	University of Leicester
KCP_083	Escherichia coli MG1655			OZ346178	University of Leicester
KCP_084	Escherichia coli MG1655			OZ346183	University of Leicester
KCP_085	Escherichia coli MG1655				University of Leicester
KCP_086	Escherichia coli MG1655			OZ346232	University of Leicester
KCP_087	Escherichia coli MG1655			OZ346233	University of Leicester
KCP_088	Escherichia coli MG1655			OZ346174	University of Leicester
KCP_089	Escherichia coli MG1655			OZ346182	University of Leicester
KCP_090	Escherichia coli MG1655			OZ346165	University of Leicester
KCP_091	Escherichia coli MG1655			OZ346175	University of Leicester
KCP_092	Escherichia coli MG1655			OZ346205	University of Leicester
KCP_093	Escherichia coli MG1655			OZ346204	University of Leicester
KCP_094	Escherichia coli MG1655			OZ346162	University of Leicester
KCP_095	Escherichia coli MG1655			OZ346200	University of Leicester
KCP_096	Escherichia coli MG1655			OZ346210	University of Leicester
113_5	DO NOT submit	197627	1		University of Warwick
114_5	DO NOT submit	201946	2		University of Warwick
120_1	Synechococus spp	202939	3		University of Warwick
130_1_2	Synechococus spp	202215	4		University of Warwick
132_5	Synechococus spp	210113	5		University of Warwick
143_2	Synechococus spp	201035	6		University of Warwick
148_3	Synechococus spp	192352	7		University of Warwick
154_9	Synechococus spp	195234	8		University of Warwick
155_10	Synechococus spp	200976	9		University of Warwick
156_3	Synechococus spp	209791	10		University of Warwick
156_4	Synechococus spp	201352	11		University of Warwick
161_4	Synechococus spp	204687	12		University of Warwick
169_1_2	Synechococus spp	201008	13		University of Warwick
169_4_2	Synechococus spp	201373	14		University of Warwick
210_1	DO NOT submit	202732	15		University of Warwick
56_1	Synechococus spp	176359	16		University of Warwick
56_2	Synechococus spp	176845	17		University of Warwick
60_3	Synechococus spp	212644	18		University of Warwick
71_6	Synechococus spp	210173	19		University of Warwick
87_1_1	Synechococus spp	226668	20		University of Warwick
87_15_2	Synechococus spp	220053	21		University of Warwick
87_6_1	Synechococus spp	225000	22		University of Warwick
99_6_1	DO NOT submit	171837	23		University of Warwick
99_6_2	DO NOT submit	199031	24		University of Warwick

### Sheet: TableS3
Sample	Mapped to	Host contamination %
SQK-RBK114-24_barcode01.fastq.gz	CT971583	0
SQK-RBK114-24_barcode02.fastq.gz	CT971583	0.76
SQK-RBK114-24_barcode03.fastq.gz	CT971583	0.55
SQK-RBK114-24_barcode04.fastq.gz	CT971583	2.69
SQK-RBK114-24_barcode05.fastq.gz	CT971583	1.29
SQK-RBK114-24_barcode06.fastq.gz	CT971583	0.76
SQK-RBK114-24_barcode07.fastq.gz	CT971583	0
SQK-RBK114-24_barcode08.fastq.gz	CT971583	2.05
SQK-RBK114-24_barcode09.fastq.gz	CT971583	0.24
SQK-RBK114-24_barcode10.fastq.gz	CT971583	13.58
SQK-RBK114-24_barcode11.fastq.gz	CT971583	1.44
SQK-RBK114-24_barcode12.fastq.gz	CT971583	0.31
SQK-RBK114-24_barcode13.fastq.gz	CT971583	0.92
SQK-RBK114-24_barcode14.fastq.gz	CT971583	0.87
SQK-RBK114-24_barcode15.fastq.gz	CT971583	0.59
SQK-RBK114-24_barcode16.fastq.gz	CT971583	0
SQK-RBK114-24_barcode17.fastq.gz	CT971583	1.06
SQK-RBK114-24_barcode18.fastq.gz	CT971583	1.67
SQK-RBK114-24_barcode19.fastq.gz	CT971583	0.18
SQK-RBK114-24_barcode20.fastq.gz	CT971583	0.24
SQK-RBK114-24_barcode21.fastq.gz	CT971583	0.78
SQK-RBK114-24_barcode22.fastq.gz	CT971583	1.52
SQK-RBK114-24_barcode23.fastq.gz	CT971583	0.87
SQK-RBK114-24_barcode24.fastq.gz	CT971583	2.23

### Sheet: TableS4
Phage	Mapping Genome	% Mapped	Host contamination
Serratia phage SM58.13_P1	Serratia phage SM58.13_P1	95.29	4.71
Enterobacter phage EC80.EP1a	Enterobacter phage EC80.EP1a	93.76	6.24
Enterobacter phage EC80.EP1b	Enterobacter phage EC80.EP1b	95.98	4.02
Enterococcus phage Efm_George DNA	Enterococcus phage Efm_George DNA	91.86	8.14
Enterococcus phage Efm_George	Enterococcus phage Efm_George	90.41	9.59
Klebsiella phage Kv_Kong	Klebsiella phage Kv_Kong	88.91	11.09
Serratia phage SM58.13_P2	Serratia phage SM58.13_P2	68.3	31.7
Klebsiella phage Kv_Kong- DNA	Klebsiella phage Kv_Kong- DNA	93.76	6.24

### Sheet: Yield
Barcodes	Sample Names	Genome		Sequencing Yield (Mb)
barcode01	113_5		low DNA	0.07
barcode02	120_1	1		203
barcode03	60_3	1		119
barcode04	114_5			112
barcode05	156_4	1		117
barcode06	130_1	1		99
barcode07	99_6_1		low DNA	5.31
barcode08	143_2	1		114
barcode09	154_9	1		29
barcode10	210_1			93
barcode11	169_1	1		157
barcode12	161_4	1		49
barcode13	56_1_1	1		32
barcode14	132_5	1		91
barcode15	155_10	1		30
barcode16	99_6_2		low dna	9
barcode17	148_3	1		101
barcode18	87_1	1		137
barcode19	87_15	1		108
barcode20	87_6	1		69
barcode21	169_4	1		69
barcode22	71_6	1		144
barcode23	156_3	1		46
barcode24	56_1_2	1		115
